# Mathematical Relationships between Spinal Motoneuron Properties

**DOI:** 10.1101/2021.08.05.455188

**Authors:** Arnault Caillet, Andrew T.M. Phillips, Dario Farina, Luca Modenese

**Affiliations:** Department of Civil and Environmental Engineering, Imperial College London, SW7 2AZ, UK; Department of Bioengineering, Imperial College London, SW7 2AZ, UK; Graduate School of Biomedical Engineering, University of New South Wales, Sydney, Australia

**Keywords:** motoneuron, motoneuron size, motoneuron membrane properties, motor unit, Henneman’s size principle

## Abstract

Our understanding of the behaviour of spinal alpha-motoneurons (MNs) in mammals partly relies on our knowledge of the relationships between MN membrane properties, such as MN size, resistance, rheobase, capacitance, time constant, axonal conduction velocity and afterhyperpolarization period.

We reprocessed the data from 40 experimental studies in adult cat, rat and mouse MN preparations, to empirically derive a set of quantitative mathematical relationships between these MN electrophysiological and anatomical properties. This validated mathematical framework, which supports past findings that the MN membrane properties are all related to each other and clarifies the nature of their associations, is besides consistent with the Henneman’s size principle and Rall’s cable theory.

The derived mathematical relationships provide a convenient tool for neuroscientists and experimenters to complete experimental datasets, to explore relationships between pairs of MN properties never concurrently observed in previous experiments, or to investigate inter-mammalian-species variations in MN membrane properties. Using this mathematical framework, modelers can build profiles of inter-consistent MN-specific properties to scale pools of MN models, with consequences on the accuracy and the interpretability of the simulations.
