## Supplementary material for "Mathematical Relationships between Spinal Motoneuron Properties": data for Figure 7

### Sheet: Gardiner 1990
CV	%CV	AHP	%AHP
39.9177	41.8977	103.229	100
48.0695	50.4539	95.9328	95.2066
59.3763	62.3216	100.763	100
47.2699	49.6146	84.5524	83.9124
53.692	56.3553	74.6778	74.1126
47.0803	49.4156	59.5973	59.1462
69.3972	72.8395	82.4666	81.8424
72.2056	75.7872	69.6373	69.1102
69.0636	72.4894	67.419	66.9087
70.1551	73.635	61.9201	61.4514
68.4291	71.8234	62.278	61.8066
66.3859	69.6788	60.0655	59.6108
65.2824	68.5206	56.39	55.9632
63.8713	67.0395	57.4835	57.0484
61.2026	64.2385	57.1025	56.6703
57.1132	59.9462	50.4756	50.0935
61.8189	64.8853	48.2984	47.9328
63.7042	66.8642	49.7762	49.3994
65.2738	68.5115	49.7844	49.4076
67.316	70.6551	51.263	50.875
69.5091	72.9569	47.9718	47.6087
66.9945	70.3176	45.3898	45.0462
65.7336	68.9942	41.3465	41.0335
63.6826	66.8415	33.2623	33.0106
82.2505	86.3304	69.6899	69.1624
95.2741	100	67.1894	66.6808
88.985	93.3989	58.7161	58.2716
94.4562	99.1416	41.864	41.5471
92.4183	97.0025	43.6882	43.3575
92.424	97.0085	48.0919	47.7279
90.8502	95.3566	44.7809	44.4419
87.2307	91.5576	37.4225	37.1392
87.3929	91.7279	41.46	41.1462
86.2938	90.5742	41.0873	40.7763
86.4555	90.744	44.7579	44.4191
85.3597	89.5939	46.9539	46.5985
83.161	87.286	45.8415	45.4945
80.8134	84.822	50.9668	50.581
85.0262	89.2437	31.9063	31.6648
82.6724	86.7732	32.261	32.0168
81.7331	85.7873	34.0909	33.8329
82.3652	86.4508	37.397	37.1139
80.0095	83.9782	36.2837	36.0091
80.1755	84.1525	43.257	42.9296
72.159	75.7383	34.0407	33.783
72.4734	76.0683	34.4093	34.1489
71.0671	74.5922	39.1726	38.8761
73.2721	76.9066	45.0557	44.7147
72.8094	76.4209	51.2918	50.9036
74.0731	77.7474	57.537	57.1015
75.3283	79.0648	57.1766	56.7438
76.8939	80.7081	54.249	53.8384
76.2359	80.0174	31.1263	30.8907
77.6552	81.5071	36.2714	35.9968
75.3023	79.0376	37.3599	37.0772
76.5623	80.36	40.6693	40.3615
77.8203	81.6804	42.5107	42.189
77.8256	81.686	46.5475	46.1952
77.517	81.362	50.5826	50.1997
76.5743	80.3726	49.8437	49.4664
75.3143	79.0502	46.5343	46.1821
76.2527	80.0351	43.9704	43.6376
76.8839	80.6976	46.5425	46.1903
78.6103	82.5097	46.5516	46.1992

### Sheet: Gardiner 1993
R	%R	Ith	%Ith				CV	%CV	AHP	%AHP			CV	%CV	R	%R
0.711326	13.457	12.4299	100				67.973	100	12.505	27.0871			67.8507	99.8682	1.97563	35.4074
0.251381	4.75568	12.4231	99.9446				67.7027	99.6024	14.7751	32.0045			67.9403	100	2.0895	37.4481
0.189227	3.57983	10.7045	86.1187				65	95.6262	13.3468	28.9106			65.0746	95.7821	1.11346	19.9555
0.698895	13.2218	10.8132	86.993				64.0541	94.2346	13.519	29.2835			63.0149	92.7504	0.981853	17.5969
0.785912	14.868	10.6461	85.6487				64.0541	94.2346	12.7093	27.5296			61.9403	91.1687	1.0395	18.6299
0.649171	12.2812	10.4083	83.7356				63.1081	92.8429	12.8814	27.9025			62.9254	92.6186	1.28571	23.0426
0.674033	12.7515	9.33093	75.0682				62.8378	92.4453	12.0746	26.1549			62.5672	92.0914	1.31442	23.5571
0.698895	13.2218	8.62405	69.3813				62.5676	92.0477	14.5067	31.423			63.6418	93.6731	1.42766	25.5866
0.810773	15.3384	8.42365	67.7691				61.6216	90.6561	15.6505	33.9006			64.1791	94.464	1.80707	32.3864
0.5	9.45911	8.72211	70.1702				61.3514	90.2584	15.9773	34.6085			63.0149	92.7504	1.8173	32.5697
0.512431	9.69428	8.38551	67.4622				61.6216	90.6561	13.2214	28.6388			62.8358	92.4868	1.9788	35.4643
0.288674	5.4612	8.21377	66.0805				61.2162	90.0596	12.416	26.8944			61.4925	90.5097	1.89421	33.9482
0.189227	3.57983	7.74078	62.2753				60.8108	89.4632	10.639	23.0452			60.8657	89.587	1.67625	30.0419
0.301105	5.69637	7.54038	60.663				59.0541	86.8787	12.1155	26.2434			60.9552	89.7188	1.29645	23.235
0.512431	9.69428	7.37515	59.3337				58.5135	86.0835	10.5019	22.7481			59.8806	88.1371	1.30662	23.4174
0.649171	12.2812	7.37719	59.3502				57.5676	84.6918	10.0263	21.7179			59.2537	87.2144	1.22158	21.8932
0.649171	12.2812	7.6803	61.7887				57.1622	84.0954	10.6784	23.1305			52.806	77.7241	1.09275	19.5843
0.698895	13.2218	7.98416	64.2333				58.2432	85.6859	12.1242	26.2623			51.8209	76.2742	1.21679	21.8073
0.872928	16.5142	7.11111	57.2096				56.7568	83.499	12.4642	26.9986			50.1194	73.7698	1.23685	22.1669
1.24586	23.5694	7.08302	56.9835				56.6216	83.3002	12.4656	27.0018			50.209	73.9016	1.47414	26.4196
1.27072	24.0397	6.61189	53.1932				59.7297	87.8728	13.4037	29.0338			51.1045	75.2197	1.49256	26.7497
2.19061	41.4424	7.33291	58.9939				58.7838	86.4811	14.0617	30.4591			52.806	77.7241	1.463	26.22
1.48204	28.0376	5.77308	46.445				58.5135	86.0835	14.7124	31.8686			54.2388	79.833	1.31019	23.4814
1.08425	20.5122	5.43034	43.6876				59.8649	88.0716	14.5359	31.4862			55.5821	81.8102	1.3663	24.487
1.03453	19.5715	5.46327	43.9525				59.5946	87.674	15.5104	33.5972			56.6567	83.3919	1.48904	26.6867
0.922652	17.4549	5.56263	44.7519				62.973	92.6441	18.8748	40.8847			57.2836	84.3146	1.60257	28.7214
0.89779	16.9846	5.25915	42.3104				57.4324	84.493	16.0196	34.7001			58.8955	86.6872	1.60155	28.7031
0.599448	11.3405	6.23137	50.132				56.2162	82.7038	17.9761	38.938			58.9851	86.819	1.72491	30.914
0.611878	11.5756	5.89477	47.424				53.9189	79.3241	18.3248	39.6933			59.791	88.0053	1.86681	33.457
0.611878	11.5756	5.59166	44.9854				52.5676	77.336	17.0438	36.9186			59.9701	88.2689	1.9996	35.8371
0.462707	8.75359	5.28632	42.5289				52.8378	77.7336	16.2312	35.1584			64.0896	94.3322	2.36725	42.426
0.5	9.45911	4.41123	35.4888				55.6757	81.9085	15.3908	33.3381			62.5672	92.0914	2.70049	48.3984
0.350829	6.63705	4.17325	33.5742				55.9459	82.3062	14.9021	32.2794			63.9104	94.0685	2.81357	50.4249
0.226519	4.28534	4.07035	32.7463				55.2703	81.3121	14.2616	30.8921			62.6567	92.2232	3.18461	57.0749
0.00276243	0.0522603	3.29239	26.4876				55.5405	81.7097	13.449	29.1318			61.3134	90.246	3.18546	57.0901
0.0400552	0.757774	2.55201	20.5312				54.7297	80.5169	13.1338	28.4492			59.6119	87.7417	2.25616	40.4351
0.139503	2.63914	2.35143	18.9175				54.5946	80.3181	12.3256	26.6984			57.2836	84.3146	2.08675	37.3988
0.23895	4.52051	2.58867	20.8261				55.5405	81.7097	12.1534	26.3255			56.5672	83.2601	2.19163	39.2786
0.562155	10.635	2.42511	19.5103				55.5405	81.7097	11.1817	24.2208			55.6716	81.942	2.07827	37.247
1.78039	33.6817	5.00293	40.2491				54.0541	79.5229	13.9508	30.2189			54.2388	79.833	2.17412	38.9647
1.83011	34.6224	4.70057	37.8165				53.5135	78.7276	13.3089	28.8284			55.5821	81.8102	1.75555	31.463
2.02901	38.3852	4.19837	33.7762				53.2432	78.33	12.5021	27.0808			55.2239	81.283	1.74628	31.2969
2.63812	49.9085	3.06241	24.6373				52.8378	77.7336	11.3729	24.6348			55.2239	81.283	1.67033	29.9358
2.83702	53.6713	2.35813	18.9714				51.4865	75.7455	11.3875	24.6664			56.1194	82.6011	1.65077	29.5853
4.6768	88.4766	1.98152	15.9415				50.6757	74.5527	10.9104	23.633			54.3284	79.9649	1.58545	28.4146
5.28591	100	0.441416	3.55124				50.4054	74.1551	11.3991	24.6917			54.0597	79.5694	1.64258	29.4385
2.68785	50.8492	0.975067	7.8445				50.9459	74.9503	12.203	26.433			53.9701	79.4376	1.76606	31.6515
2.66298	50.3789	1.88402	15.1571				51.8919	76.3419	13.6503	29.5679			54.3284	79.9649	1.77533	31.8175
2.47652	46.8513	2.5548	20.5536				52.5676	77.336	14.4527	31.306			54.597	80.3603	1.81313	32.4951
2.04144	38.6203	0.99907	8.03761				52.5676	77.336	14.4527	31.306			52.8955	77.8559	1.56737	28.0906
2.04144	38.6203	0.864355	6.95381				51.7568	76.1431	14.1376	30.6234			52.2687	76.9332	1.60574	28.7783
2.24033	42.3831	1.54091	12.3967				50.1351	73.7575	14.8029	32.0645			52.0896	76.6696	1.54889	27.7594
2.04144	38.6203	2.41358	19.4175				50.1351	73.7575	15.6126	33.8184			51.0149	75.0879	1.68249	30.1537
1.75552	33.2114	3.21759	25.8858				50.2703	73.9563	17.3925	37.6739			50.2985	74.0334	1.72091	30.8424
1.69337	32.0355	4.09231	32.923				50.4054	74.1551	17.391	37.6708			49.8507	73.3743	1.80664	32.3788
1.55663	29.4487	4.12394	33.1775				49.0541	72.167	13.6809	29.6343			48.4179	71.2654	1.57021	28.1414
1.29558	24.5101	4.12003	33.146				49.0541	72.167	13.0332	28.2311			48.5075	71.3972	1.62711	29.1612
0.922652	17.4549	4.72067	37.9782				48.5135	71.3718	12.7151	27.5422			48.5075	71.3972	1.67458	30.012
0.848066	16.0439	4.18069	33.634				47.7027	70.1789	13.0477	28.2627			47.0746	69.2882	1.60903	28.8372
0.587017	11.1053	4.04207	32.5188				47.2973	69.5825	10.623	23.0104			45.4627	66.9156	1.60056	28.6853
0.624309	11.8108	3.53744	28.4591				46.4865	68.3897	10.4698	22.6786			43.2239	63.6204	1.60197	28.7107
0.649171	12.2812	3.20103	25.7526				45.9459	67.5944	11.1234	24.0944			42.3284	62.3023	1.60254	28.7209
0.748619	14.1625	3.16884	25.4936				48.9189	71.9682	15.7876	34.1977			40.3582	59.4025	1.50885	27.0418
0.798343	15.1032	3.1359	25.2286				48.7838	71.7694	17.0847	37.0071			38.4776	56.6344	1.62397	29.1048
0.736188	13.9274	2.86554	23.0536				47.7027	70.1789	16.4486	35.6292			34.5373	50.8348	1.81633	32.5525
0.798343	15.1032	2.69808	21.7063				47.027	69.1849	14.5125	31.4356			34.1791	50.3076	2.32922	41.7444
0.947514	17.9253	2.80135	22.5371				45.5405	66.998	14.8525	32.1719			35.7015	52.5483	2.48965	44.6197
1.00967	19.1011	2.60021	20.9189				44.7297	65.8052	15.6709	33.9448			36.7761	54.1301	2.83074	50.7327
1.22099	23.099	2.46865	19.8606				43.9189	64.6123	16.4894	35.7177			34.9851	51.4938	3.28757	58.9201
1.3826	26.1563	2.37004	19.0672				45.2703	66.6004	13.7218	29.7228			36.2388	53.3392	3.38171	60.6073
1.40746	26.6266	2.63984	21.2378				43.6486	64.2147	13.5773	29.4099			37.2239	54.7891	5.57413	99.8999
1.3453	25.4507	2.94202	23.6688				43.1081	63.4195	14.5548	31.5273			43.403	63.884	5.57971	100
1.39503	26.3914	3.41426	27.4681				42.5676	62.6243	15.0465	32.5923			41.1642	60.5888	5.44821	97.6433
1.20856	22.8639	3.54619	28.5294				41.7568	61.4314	15.703	34.0144			48.5075	71.3972	5.2442	93.987
0.922652	17.4549	3.40719	27.4112				41.3514	60.835	15.8694	34.3746			42.1493	62.0387	4.76405	85.3816
0.922652	17.4549	3.7103	29.8497				43.9189	64.6123	11.1453	24.1418			51.4627	75.7469	2.99233	53.6288
1.60635	30.3893	2.77753	22.3455				41.2162	60.6362	12.3081	26.6605			52.8955	77.8559	2.64016	47.3171
1.59392	30.1542	1.93538	15.5703				41.0811	60.4374	13.2812	28.7684			53.5224	78.7786	2.50685	44.9279
1.58149	29.919	1.66576	13.4012				40.9459	60.2386	13.6065	29.4731			51.0149	75.0879	2.33755	41.8938
1.69337	32.0355	1.398	11.2471				39.5946	58.2505	17.9936	38.9759			47.7015	70.2109	2.13079	38.1881
1.78039	33.6817	1.73609	13.967				43.6486	64.2147	18.5976	40.2843			47.6119	70.0791	1.97894	35.4668
1.30801	24.7452	1.56063	12.5554				45.1351	66.4016	18.7435	40.6003			46.1791	67.9701	1.95137	34.9726
1.28315	24.2749	1.4929	12.0105				47.1622	69.3837	19.0455	41.2545			43.7612	64.4112	1.87695	33.6389
1.14641	21.688	0.918315	7.38793				56.7568	83.499	20.2374	43.8364			42.6866	62.8295	1.83966	32.9705
1.12155	21.2177	1.79359	14.4296				52.973	77.9324	22.5455	48.8358			38.7463	57.0299	1.93709	34.7166
0.785912	14.868	1.75489	14.1182				49.1892	72.3658	23.2341	50.3275			39.4627	58.0844	2.15499	38.6219
0.698895	13.2218	1.82094	14.6497				45.9459	67.5944	25.0505	54.262			40.8955	60.1933	2.13509	38.2653
0.674033	12.7515	1.58482	12.75				45.2703	66.6004	23.9242	51.8223			41.7015	61.3796	2.1156	37.9159
0.674033	12.7515	1.31539	10.5824				44.1892	65.0099	23.9359	51.8476			44.1194	64.9385	2.13305	38.2288
0.76105	14.3977	1.01358	8.15437				44.0541	64.8111	21.3462	46.2381			43.6716	64.2794	2.29473	41.1263
							41.7568	61.4314	23.4763	50.8521			45.7313	67.3111	2.49279	44.676
							40.4054	59.4433	20.414	44.2188			48.9552	72.0562	2.47176	44.2992
							41.0811	60.4374	25.103	54.3757			44.3881	65.3339	3.29111	58.9836
							39.4595	58.0517	27.0639	58.6231			43.2239	63.6204	2.64628	47.4268
							40.1351	59.0457	26.4088	57.2041			42.1493	62.0387	2.47607	44.3764
							36.3514	53.4791	27.4213	59.3973			42.597	62.6977	2.41883	43.3504
							35	51.4911	29.7031	64.3399			40.806	60.0615	2.39148	42.8603
							34.7297	51.0934	30.8396	66.8018			40.6269	59.7979	2.74286	49.1577
							35.5405	52.2863	31.6406	68.5367			39.194	57.6889	2.6963	48.3233
							37.027	54.4732	31.7865	68.8528
							36.7568	54.0755	32.7611	70.9638
							36.6216	53.8767	33.8961	73.4225
							38.1081	56.0636	35.6615	77.2463
							42.8378	63.0219	33.1812	71.8739
							41.7568	61.4314	28.1727	61.0249
							49.3243	72.5646	31.3298	67.8636
							48.9189	71.9682	44.6136	96.6375
							40.1351	59.0457	46.1659	100
							39.3243	57.8529	45.8507	99.3174

### Sheet: Bakels 1993a
Ith	%Ith	1/R	R	%R
1.78769	10.4317	0.191228	5.22936	100
2.01462	11.7559	0.240351	4.16058	79.562
0.887589	5.17934	0.412281	2.42553	46.383
1.72092	10.0421	0.412281	2.42553	46.383
3.81368	22.2539	0.310526	3.22034	61.5819
5.98928	34.9492	0.314035	3.18436	60.8939
2.63905	15.3996	0.496491	2.01413	38.5159
2.67593	15.6148	0.598246	1.67155	31.9648
3.27648	19.1192	0.612281	1.63324	31.2321
2.98928	17.4433	0.714035	1.40049	26.7813
4.5783	26.7157	0.552632	1.80952	34.6032
6.46442	37.7218	0.682456	1.4653	28.0206
7.14327	41.6831	0.850877	1.17526	22.4742
11.8803	69.3249	1.19123	0.83947	16.053
17.1371	100	0.917544	1.08987	20.8413

### Sheet: Button 2008
R	%R	Ith	%Ith			fig 6
0.818692	13.2326	20.8861	100			adult
2.23925	36.1934	14.9367	71.5152			control
3.68972	59.6375	12.1519	58.1818
5.60374	90.574	10.5696	50.6061
0.863551	13.9577	17.0253	81.5152
1.04299	16.858	16.3924	78.4848
1.25234	20.2417	16.4557	78.7879
1.31215	21.2085	16.3291	78.1818
1.22243	19.7583	15.6962	75.1515
1.19252	19.2749	14.8101	70.9091
0.848598	13.716	15.6962	75.1515
0.788785	12.7492	15.2532	73.0303
1.02804	16.6163	13.5443	64.8485
1.14766	18.5498	13.038	62.4242
1.19252	19.2749	12.7848	61.2121
1.28224	20.7251	12.5316	60
1.20748	19.5166	12.0886	57.8788
0.983178	15.8912	12.5949	60.303
0.848598	13.716	12.7215	60.9091
0.998131	16.1329	11.2658	53.9394
1.5215	24.5921	12.2152	58.4848
1.89533	30.6344	10.9494	52.4242
1.91028	30.8761	10.8228	51.8182
2	32.3263	10.9494	52.4242
1.40187	22.6586	10	47.8788
1.3271	21.4502	10	47.8788
1.26729	20.4834	9.3038	44.5455
1.2972	20.9668	8.67089	41.5152
1.53645	24.8338	8.16456	39.0909
1.67103	27.0091	9.55696	45.7576
1.80561	29.1843	8.16456	39.0909
1.79065	28.9426	7.59494	36.3636
2.02991	32.8097	8.41772	40.303
2.19439	35.4683	9.43038	45.1515
2.2243	35.9517	9.11392	43.6364
2.16449	34.9849	7.97468	38.1818
2.28411	36.9184	6.89873	33.0303
2.68785	43.4441	9.24051	44.2424
1.17757	19.0332	7.46835	35.7576
1.70093	27.4924	4.24051	20.303
1.34206	21.6918	4.36709	20.9091
0.953271	15.4079	1.4557	6.9697
1.67103	27.0091	2.08861	10
2.95701	47.7946	0.632911	3.0303
2.50841	40.5438	3.48101	16.6667
2.01495	32.568	4.81013	23.0303
2.35888	38.1269	4.62025	22.1212
2.62804	42.4773	4.55696	21.8182
2.77757	44.8943	4.55696	21.8182
2.91215	47.0695	3.79747	18.1818
2.41869	39.0937	5.82278	27.8788
2.7028	43.6858	6.64557	31.8182
2.56822	41.5106	7.53165	36.0606
2.80748	45.3776	8.03797	38.4848
6.18692	100	1.32911	6.36364
4.67664	75.5891	3.29114	15.7576
4.76636	77.0393	2.53165	12.1212
3.92897	63.5045	3.48101	16.6667
3.33084	53.8369	4.24051	20.303
3.33084	53.8369	5.75949	27.5758
2.98692	48.2779	7.02532	33.6364
2.50841	40.5438	5.50633	26.3636
2.38879	38.6103	5.06329	24.2424
2.2243	35.9517	4.87342	23.3333

### Sheet: Turkin 2010
1/R	R	%R	Ith	%Ith			fig 9
0.170218	5.87483	100	1.96428	8.96053			adult
0.279864	3.57317	60.8217	1.53795	7.01576			control
0.290378	3.44379	58.6193	2.04923	9.34809
0.307483	3.25222	55.3585	3.02109	13.7814
0.349126	2.8643	48.7555	1.88678	8.60702
0.393769	2.53956	43.2278	3.72639	16.9989
0.382183	2.61655	44.5383	5.01014	22.855
0.379691	2.63372	44.8306	5.93358	27.0675
0.42777	2.3377	39.7919	4.08038	18.6137
0.46577	2.14698	36.5455	5.04918	23.0331
0.472346	2.11709	36.0366	5.40719	24.6662
0.510212	1.95997	33.3621	5.35036	24.407
0.457994	2.18343	37.1659	5.51185	25.1437
0.4621	2.16403	36.8357	6.94715	31.6912
0.424181	2.35749	40.1286	6.59373	30.079
0.409815	2.44012	41.5353	6.59584	30.0886
0.422988	2.36413	40.2417	7.4657	34.0567
0.468971	2.13233	36.296	9.56153	43.6173
0.561479	1.78101	30.316	7.90695	36.0695
0.581148	1.72073	29.2899	8.51945	38.8636
0.582501	1.71673	29.2219	8.87823	40.5002
0.660858	1.51318	25.7571	8.86675	40.4479
0.542332	1.84389	31.3863	11.2944	51.5221
0.543564	1.83971	31.3151	10.7301	48.948
0.518831	1.92741	32.8079	11.3491	51.7717
0.581711	1.71907	29.2616	12.8271	58.5138
0.611714	1.63475	27.8263	12.5663	57.3241
0.663838	1.50639	25.6415	11.6868	53.3124
0.562236	1.77861	30.2752	13.7017	62.5038
0.562477	1.77785	30.2622	15.5478	70.9253
0.552518	1.8099	30.8076	19.2929	88.0093
0.624164	1.60214	27.2713	17.8978	81.6451
0.640934	1.56022	26.5578	16.3056	74.3819
0.639367	1.56405	26.6229	14.3058	65.2594
0.729832	1.37018	23.3229	17.0105	77.5976
0.716029	1.39659	23.7725	21.3202	97.2574
0.812749	1.23039	20.9434	21.9214	100

### Sheet: Krukti 2015
1/R	R	%R	Ith	%Ith		fig2	control group
0.170423	5.86777	100	1.51093	7.20902			7mo
0.182746	5.47206	93.2563	1.46869	7.00749
0.20493	4.87973	83.1615	1.46937	7.01071
0.217254	4.60292	78.4441	1.81065	8.63906
0.2	5	85.2113	2.06581	9.85647
0.175352	5.70281	97.1888	1.89461	9.03962
0.259155	3.8587	65.7609	1.21534	5.79867
0.281338	3.55444	60.5757	1.30124	6.20853
0.293662	3.40528	58.0336	1.85559	8.85348
0.288732	3.46341	59.0244	2.06851	9.86936
0.291197	3.4341	58.5248	2.32427	11.0896
0.298592	3.34906	57.0755	2.45233	11.7007
0.308451	3.24201	55.2511	2.62309	12.5154
0.291197	3.4341	58.5248	4.96631	23.6955
0.397183	2.51773	42.9078	3.00931	14.3581
0.527817	1.8946	32.2882	2.1184	10.1074
0.596831	1.67552	28.5546	3.18584	15.2004
0.609155	1.64162	27.9769	4.03849	19.2686
0.589437	1.69654	28.9128	5.01801	23.9421
0.628873	1.59015	27.0997	6.08455	29.0308
0.232376	4.30337	73.3391	2.96823	14.1621
0.241559	4.13978	70.5512	4.04234	19.287
0.238588	4.19133	71.4298	5.90193	28.1595
0.300808	3.32438	56.655	4.90836	23.4189
0.353163	2.83155	48.2561	4.98946	23.8059
0.477551	2.09402	35.6868	3.16761	15.1134
0.489246	2.04396	34.8337	3.82842	18.2663
0.510622	1.9584	33.3755	3.99308	19.0519
0.493785	2.02517	34.5135	4.53076	21.6173
0.462242	2.16337	36.8687	6.3912	30.4939
0.459651	2.17556	37.0765	7.05243	33.6488
0.533842	1.87322	31.9238	5.85189	27.9208
0.264608	3.77918	64.4057	6.43835	30.7189
0.349929	2.85772	48.702	7.6755	36.6216
0.376002	2.65956	45.3249	8.04664	38.3924
0.397286	2.51708	42.8966	8.50055	40.5582
0.447143	2.23642	38.1137	8.95363	42.7199
0.529978	1.88687	32.1565	10.5214	50.2002
0.523124	1.91159	32.5779	9.61254	45.8637
0.523124	1.91159	32.5779	9.61254	45.8637
0.57094	1.7515	29.8495	8.9913	42.8996
0.59492	1.6809	28.6463	8.4534	40.3332
0.527938	1.89416	32.2808	9.44711	45.0744
0.652392	1.53282	26.1227	7.41864	35.3961
0.649801	1.53893	26.2269	8.07988	38.551
0.860776	1.16174	19.7987	11.0075	52.5196
0.769	1.30039	22.1616	15.1012	72.0512
0.712093	1.40431	23.9326	14.359	68.5103
0.589994	1.69493	28.8854	16.4701	78.5826
1.10762	0.902839	15.3864	20.9589	100
1.05379	0.948959	16.1724	18.0266	86.0093
1.09695	0.911622	15.5361	17.0749	81.4686
0.963965	1.03738	17.6793	15.9632	76.164
0.890456	1.12302	19.1388	15.0149	71.6398
1.00333	0.996678	16.9856	11.9537	57.0341
1.26698	0.789279	13.4511	13.9708	66.6578
1.37539	0.727064	12.3908	9.95929	47.5181
