## Supplementary material for "Mathematical Relationships between Spinal Motoneuron Properties": data for Figure 7

### Sheet: Manuel 2009
R	%R	tau	%tau		R	%R	C	%C
6.75701	100	3.73184	92.045		2.18807	30.4013	2.37571	100
6.41355	94.917	4.01069	98.9229		1.89515	26.3314	2.27898	95.9286
5.57944	82.5726	3.92945	96.919		1.61818	22.4831	2.22816	93.7895
4.76168	70.4703	4.05436	100		1.84728	25.6663	2.14636	90.3463
4.89252	72.4066	3.69335	91.0956		2.97429	41.3251	2.00779	84.5132
5.00701	74.101	2.66225	65.6638		1.36002	18.8962	1.87121	78.7643
4.41822	65.3873	2.62188	64.6681		2.20976	30.7026	1.71753	72.2954
4.59813	68.0498	2.88966	71.2727		3.20651	44.5516	1.54333	64.9631
4.61449	68.2918	3.08551	76.1034		3.35391	46.5996	1.4769	62.1667
4.28738	63.4509	3.72517	91.8804		3.98907	55.4246	1.62439	68.3752
4.0257	59.5781	4.02452	99.2639		2.42471	33.6892	1.37043	57.6852
2.99533	44.3292	3.78892	93.453		2.36156	32.8118	1.11027	46.7345
3.32243	49.1701	3.41731	84.2872		2.59009	35.9869	1.0999	46.298
3.8785	57.3997	3.04536	75.113		1.61393	22.4241	0.748574	31.5095
3.15888	46.7497	2.8093	69.2908		3.14778	43.7356	0.742354	31.2477
2.17757	32.2268	3.3159	81.786		3.66922	50.9805	0.828709	34.8826
1.89953	28.112	2.84208	70.0994		4.3853	60.9298	1.05778	44.5248
1.91589	28.3541	2.73897	67.556		4.63002	64.3299	1.0627	44.7321
3.61682	53.527	1.78801	44.1009		3.89337	54.0949	1.35406	56.9959
3.61682	53.527	1.54059	37.9982		4.35079	60.4504	1.2874	54.19
3.6986	54.7372	1.03531	25.5357		4.80867	66.8122	1.16461	49.0218
3.06075	45.2974	0.665117	16.405		4.9554	68.8509	1.17981	49.6615
3.15888	46.7497	1.59281	39.2862		5.62507	78.1553	1.09769	46.2048
2.57009	38.036	2.0679	51.0043		6.42565	89.2786	0.969557	40.8113
2.4229	35.8575	1.80008	44.3985		6.80136	94.4988	0.918263	38.6522
2.43925	36.0996	1.71758	42.3637		4.98962	69.3263	0.98591	41.4996
2.21028	32.7109	2.18183	53.8144		4.56587	63.4387	0.924994	38.9355
1.89953	28.112	2.03796	50.2659		3.75389	52.1569	0.451096	18.9879
1.63785	24.2393	2.03835	50.2754		3.15119	43.783	0.323984	13.6374
1.27804	18.9142	1.31723	32.4891		3.62568	50.3756	0.165475	6.96531
1.6215	23.9972	0.739402	18.2372		6.70674	93.1842	0.515271	21.6891
					7.1973	100	0.387362	16.3051
					7.10002	98.6484	0.310902	13.0867
removed 4 points

### Sheet: Delestree 2014
1/R	R	%R	Ith	%Ith
0.0964286	10.3704	100	1.47573	11.7647
0.15	6.66667	64.2857	1.15534	9.21053
0.160714	6.22222	60	1.65049	13.1579
0.135714	7.36842	71.0526	2	15.9443
0.160714	6.22222	60	3.16505	25.2322
0.166071	6.02151	58.0645	3.36893	26.8576
0.185714	5.38462	51.9231	3.36893	26.8576
0.208929	4.78632	46.1538	3.04854	24.3034
0.201786	4.95575	47.7876	2.52427	20.1238
0.233929	4.27481	41.2214	2.75728	21.9814
0.246429	4.05797	39.1304	1.91262	15.2477
0.280357	3.56688	34.3949	2.32039	18.4985
0.255357	3.91608	37.7622	3.42718	27.322
0.307143	3.25581	31.3953	3.45631	27.5542
0.323214	3.09392	29.8343	3.66019	29.1796
0.330357	3.02703	29.1892	2.84466	22.678
0.380357	2.62911	25.3521	1.67961	13.3901
0.485714	2.05882	19.8529	1.30097	10.3715
0.403571	2.47788	23.8938	2.5534	20.356
0.378571	2.64151	25.4717	3.07767	24.5356
0.416071	2.40343	23.176	4.38835	34.9845
0.303571	3.29412	31.7647	5.14563	41.0217
0.3	3.33333	32.1429	5.37864	42.8793
0.260714	3.83562	36.9863	5.34951	42.6471
0.273214	3.66013	35.2941	5.96117	47.5232
0.194643	5.13761	49.5413	7.79612	62.1517
0.525	1.90476	18.3673	5.20388	41.4861
0.528571	1.89189	18.2432	7.4466	59.3653
0.491071	2.03636	19.6364	9.13592	72.8328
0.7	1.42857	13.7755	9.16505	73.065
0.525	1.90476	18.3673	10.7087	85.3715
0.542857	1.84211	17.7632	11.7864	93.9628
0.416071	2.40343	23.176	12.5437	100
0.330357	3.02703	29.1892	12.0777	96.2848

### Sheet: Martinez Silva 2018
1/R	R	%R	Ith	%Ith
0.124352	8.04167	93.75	1.35586	8.10492
0.150259	6.65517	77.5862	0.335871	2.00773
0.183938	5.43662	63.3803	0.465633	2.78341
0.220207	4.54118	52.9412	1.25888	7.52522
0.264249	3.78431	44.1176	1.21074	7.23742
0.297927	3.35652	39.1304	1.78298	10.6581
0.243523	4.10638	47.8723	2.09753	12.5384
0.199482	5.01299	58.4416	1.6147	9.65218
0.168394	5.93846	69.2308	2.6794	16.0166
0.220207	4.54118	52.9412	2.45357	14.6667
0.222798	4.48837	52.3256	4.356	26.0388
0.251295	3.97938	46.3918	4.75171	28.4042
0.284974	3.50909	40.9091	4.74873	28.3864
0.34456	2.90226	33.8346	3.37177	20.1554
0.287565	3.47748	40.5405	3.6423	21.7726
0.253886	3.93878	45.9184	2.93732	17.5584
0.398964	2.50649	29.2208	3.98643	23.8296
0.34456	2.90226	33.8346	5.40717	32.3224
0.287565	3.47748	40.5405	5.58921	33.4105
0.26943	3.71154	43.2692	5.72355	34.2136
0.264249	3.78431	44.1176	5.81251	34.7454
0.352332	2.83824	33.0882	6.77816	40.5178
0.388601	2.57333	30	6.46522	38.6471
0.365285	2.73759	31.9149	5.67082	33.8984
0.318653	3.13821	36.5854	7.40061	44.2386
0.378238	2.64384	30.8219	7.35109	43.9426
0.489637	2.04233	23.8095	6.63327	39.6516
0.46114	2.16854	25.2809	7.34376	43.8987
0.440415	2.27059	26.4706	7.65533	45.7612
0.380829	2.62585	30.6122	8.23582	49.2312
0.357513	2.7971	32.6087	7.75116	46.334
0.406736	2.4586	28.6624	9.25123	55.301
0.541451	1.84689	21.5311	9.28355	55.4942
0.608808	1.64255	19.1489	9.36609	55.9876
0.536269	1.86473	21.7391	9.85923	58.9354
0.505181	1.97949	23.0769	10.5257	62.9194
0.510363	1.95939	22.8426	10.8792	65.0326
0.463731	2.15642	25.1397	10.7506	64.2638
0.432642	2.31138	26.9461	13.9392	83.3242
0.554404	1.80374	21.028	12.7337	76.1183
0.57513	1.73874	20.2703	11.67	69.7593
0.621762	1.60833	18.75	11.7101	69.9992
0.686528	1.4566	16.9811	12.5008	74.7259
0.766839	1.30405	15.2027	13.9981	83.6764
0.909326	1.09972	12.8205	16.7289	100
0.139896	7.14815	83.3333	0.735018	4.39371
0.11658	8.57778	100	0.294603	1.76105

### Sheet: Manuel 2021
1/R	R	%R	Ith	%Ith
0.27	3.7037	44.4444	2.2	17.0543
0.24	4.16667	50	3.9	30.2326
0.4	2.5	30	0.813105	6.30314
0.47	2.12766	25.5319	4	31.0078
0.29	3.44828	41.3793	4.7	36.4341
0.26	3.84615	46.1538	2.7	20.9302
0.35	2.85714	34.2857	4.4	34.1085
0.16	6.25	75	2.8	21.7054
0.22	4.54545	54.5455	0.688898	5.34029
0.26	3.84615	46.1538	1.4	10.8527
0.59	1.69492	20.339	7.8	60.4651
0.41	2.43902	29.2683	4.5	34.8837
0.29	3.44828	41.3793	1.4	10.8527
0.48	2.08333	25	9.6	74.4186
0.48	2.08333	25	6.6	51.1628
0.29	3.44828	41.3793	1.6	12.4031
0.33	3.0303	36.3636	3.7	28.6822
0.25	4	48	0.9	6.97674
0.28	3.57143	42.8571	2.6	20.155
0.51	1.96078	23.5294	4.6	35.6589
0.55	1.81818	21.8182	4.5	34.8837
0.7	1.42857	17.1429	9.1	70.5426
0.5	2	24	6.2	48.062
0.61	1.63934	19.6721	5.9	45.7364
0.68	1.47059	17.6471	11.5	89.1473
0.34	2.94118	35.2941	3.9	30.2326
0.18	5.55556	66.6667	2.2	17.0543
0.22	4.54545	54.5455	1.2	9.30233
0.43	2.32558	27.907	1.8	13.9535
0.16	6.25	75	0.36	2.7907
0.18	5.55556	66.6667	0.9	6.97674
0.39	2.5641	30.7692	1.2	9.30233
0.2	5	60	2.2	17.0543
0.48	2.08333	25	3.2	24.8062
0.88	1.13636	13.6364	12.08	93.6434
0.65	1.53846	18.4615	4.03	31.2403
0.42	2.38095	28.5714	6.7	51.938
0.34	2.94118	35.2941	3.2	24.8062
0.3	3.33333	40	3.4	26.3566
0.29	3.44828	41.3793	4	31.0078
0.65	1.53846	18.4615	10.8	83.7209
0.49	2.04082	24.4898	12.9	100
0.45	2.22222	26.6667	3.7	28.6822
0.55	1.81818	21.8182	7.5	58.1395
0.51	1.96078	23.5294	9.9	76.7442
0.48	2.08333	25	4.5	34.8837
0.52	1.92308	23.0769	10.4	80.6202
0.12	8.33333	100	1.32	10.2326
0.36	2.77778	33.3333	3.9	30.2326
0.45	2.22222	26.6667	2.6	20.155
0.53	1.88679	22.6415	4.4	34.1085
0.29	3.44828	41.3793	3.3	25.5814
0.48	2.08333	25	6.95	53.876
0.61	1.63934	19.6721	8.95	69.3798
0.58	1.72414	20.6897	4.9	37.9845
0.43	2.32558	27.907	2.939	22.7829
0.64	1.5625	18.75	8.97	69.5349
0.42	2.38095	28.5714	6.3	48.8372
0.49	2.04082	24.4898	2.6	20.155
0.39	2.5641	30.7692	4.2	32.5581
0.82	1.21951	14.6341	6	46.5116
0.52	1.92308	23.0769	6.1	47.2868
0.63	1.5873	19.0476	1.7	13.1783
0.41	2.43902	29.2683	1.5	11.6279
0.4	2.5	30	1.7	13.1783
0.34	2.94118	35.2941	2.6	20.155
0.89	1.1236	13.4831	8.3	64.3411
0.97	1.03093	12.3711	8.2	63.5659
0.83	1.20482	14.4578	6.7	51.938
0.65	1.53846	18.4615	5.2	40.3101
0.67	1.49254	17.9104	4.6	35.6589
0.42	2.38095	28.5714	2.7	20.9302
0.74	1.35135	16.2162	8.2	63.5659
0.6	1.66667	20	1.1	8.52713
1.1	0.909091	10.9091	9.6	74.4186
0.77	1.2987	15.5844	8.1	62.7907
0.54	1.85185	22.2222	5.3	41.0853
0.79	1.26582	15.1899	7.8	60.4651
0.55	1.81818	21.8182	1.6	12.4031
0.4	2.5	30	6.2	48.062
0.58	1.72414	20.6897	6.1	47.2868
0.42	2.38095	28.5714	4	31.0078
0.6	1.66667	20	3.5	27.1318
0.81	1.23457	14.8148	10.5	81.3953
0.49	2.04082	24.4898	6.2	48.062
0.53	1.88679	22.6415	5.9	45.7364
0.38	2.63158	31.5789	0.9	6.97674
0.5	2	24	2.2	17.0543
0.46	2.17391	26.087	2.7	20.9302
0.75	1.33333	16	7.6	58.9147
0.36	2.77778	33.3333	1.2	9.30233
0.59	1.69492	20.339	2.8	21.7054
0.81	1.23457	14.8148	9.1	70.5426
0.43	2.32558	27.907	1.7	13.1783
0.52	1.92308	23.0769	6.7	51.938
0.64	1.5625	18.75	5	38.7597
0.75	1.33333	16	2.9	22.4806
